# Extensive immune receptor repertoire diversity in disease-resistant rice landraces

**DOI:** 10.1101/2022.12.05.519081

**Authors:** Pierre Gladieux, Cock van Oosterhout, Sebastian Fairhead, Agathe Jouet, Diana Ortiz, Sebastien Ravel, Ram-Krishna Shrestha, Julien Frouin, Xiahong He, Youyong Zhu, Jean-Benoit Morel, Huichuan Huang, Thomas Kroj, Jonathan D G Jones

## Abstract

Plants have powerful defence mechanisms, and extensive immune receptor repertoires, yet crop monocultures are prone to epidemic diseases. Rice is susceptible to many diseases, such as rice blast caused by *Magnaporthe oryzae*. Varietal resistance of rice to blast relies on intracellular nucleotide binding, leucine-rich repeat (NLR) receptors that recognize specific pathogen molecules and trigger immune responses. In the Yuanyang terraces in south-west China, rice landraces rarely show severe losses to disease whereas commercial inbred lines show pronounced field susceptibility. Here, we investigate within-landrace NLR sequence diversity of nine rice landraces and eleven modern varieties of *indica, japonica* and *aus* using complexity reduction techniques. We find that NLRs display high sequence diversity in landraces, consistent with balancing selection, and that balancing selection at NLRs is more pervasive in landraces than modern varieties. Notably, modern varieties lack many ancient NLR haplotypes that are retained in some landraces. Our study emphasises the value of standing genetic variation that is maintained in farmer landraces as resource to make modern crops and agroecosystems less prone to disease.
