## Supplementary table 1 for "Extensive immune receptor repertoire diversity in disease-resistant rice landraces"

### Sheet: Feuil1
Supplementary Table 1. Accessions used in this study (Y=Yes/N=No)
accession	population	rice type	RenSeq	GBS
93-11	indica	modern	N	Y
Azucena	tropical japonica	modern	Y	Y
B05	baijiao	indica landrace	Y	Y
B06	baijiao	indica landrace	Y	Y
D09	baijiao	indica landrace	Y	Y
D15	baijiao	indica landrace	Y	Y
E1	hongjiao	indica landrace	Y	Y
E5	hongjiao	indica landrace	Y	Y
F13	hongjiao	indica landrace	Y	Y
F22	hongjiao	indica landrace	Y	Y
G13	hongjiao	indica landrace	Y	Y
G9	hongjiao	indica landrace	Y	Y
H05	hongjiao	indica landrace	Y	Y
H15	hongjiao	indica landrace	Y	Y
IR64	indica	modern	Y	Y
IRAT13	tropical japonica	tropical japonica	Y	Y
J05	hongyang2	improved indica landrace	Y	Y
J08	hongyang2	improved indica landrace	Y	Y
J11	hongyang2	improved indica landrace	Y	Y
K1	xiaogu	indica landrace	Y	Y
K8	xiaogu	indica landrace	Y	Y
Kasalath	aus	modern	Y	N
Kitaake	temperate japonica	temperate japonica	Y	N
K4	xiaogu	indica landrace	N	Y
L13	xiaogu	indica landrace	Y	Y
M1	xiaogu	indica landrace	Y	Y
M4	xiaogu	indica landrace	N	Y
M10	acuce	indica landrace	Y	Y
N06	xiaogu	indica landrace	N	Y
Moroberekan	tropical japonica	tropical japonica	Y	N
Nipponbare	temperate japonica	temperat japonica	Y	Y
Oryzica Llanos	indica	modern	Y	N
P03	acuce	indica landrace	Y	Y
P04	acuce	indica landrace	Y	Y
Padi Boenor	indica	modern	Y	N
Q7	acuce	indica landrace	Y	Y
R17	acuce	indica landrace	Y	Y
S10	acuce	indica landrace	Y	Y
Sariceltik	temperate japonica	temperate japonica	Y	N
T09	acuce	indica landrace	Y	Y
T18	acuce	indica landrace	Y	Y
Tetep	indica	modern	Y	N
V11	baijiao	indica landrace	Y	Y
V18	baijiao	indica landrace	Y	Y
YYT24	xiaogu	indica landrace	Y	N
YYT31	baijiao	indica landrace	Y	Y
YYT55	acuce	indica landrace	N	Y
YYT56R	xiaogu	indica landrace	N	Y
YYT60	xiaogu	indica landrace	Y	Y
YYT62	xiaogu	indica landrace	Y	N
YYT65	xiaogu	indica landrace	Y	N
YYT72	zinuo	indica landrace	Y	Y
YYT73	acuce	indica landrace	Y	Y
YYT76B	huangpinuo	japonica landrace	Y	Y
YYT78	nuogu	japonica landrace	Y	Y
Chuan4	temperate japonica	modern	N	Y
Gigantevercelli	temperate japonica	modern	N	Y
Goolarah	tropical japonica	modern	N	Y
Indane	temperate japonica	modern	N	Y
Jacinto	tropical japonica	modern	N	Y
Khaodawkmali105	indica	modern	N	Y
Khaokapxang	temperate japonica	modern	N	Y
Kyeema	tropical japonica	modern	N	Y
IR28	indica	modern	N	Y
IR36	indica	modern	N	Y
Makalioka34	indica	modern	N	Y
Malagkitpirurutong	tropical japonica	modern	N	Y
Maratelli	temperate japonica	modern	N	Y
Milyang15	temperate japonica	modern	N	Y
N06	xiaogu	modern	N	Y
Peta	indica	modern	N	Y
Pokkali153	indica	modern	N	Y
Rathuwee	indica	modern	N	Y
Samba	temperate japonica	modern	N	Y
Sasanishiki	temperate japonica	modern	N	Y
Super	temperate japonica	modern	N	Y
Suweon280	indica	modern	N	Y
Taichungnative1	indica	modern	N	Y
Zhi20-5	temperate japonica	modern	N	Y
