## Supplementary table 2 for "Extensive immune receptor repertoire diversity in disease-resistant rice landraces"

### Sheet: RenSeq
Summary statistics of variation per landrace. RenSeq data. 596 indica and japonica NLRs in reference sequence.
Group	Variety/landrace	Npol	lseff	nseff	S	θW	π	D	πN/πS
full dataset		474	1473.9	78.5	28.5	0.00392	0.004	0.054	0.472 (0.912)
modern varieties	japonica	265	1752.9	10.1	7.2	0.00172	0.00144	0.759	0.397 (0.493)
	indica	369	1852	6.7	13.4	0.00292	0.00343	0.963	0.443 (0.652)
indica landraces	acuce	276	1841.7	15.7	9.6	0.00156	0.00193	0.68	0.443 (0.677)
	baijiao	127	1832	10.5	4.5	0.0009	0.00109	0.504	0.418 (0.634)
	hongjiao	141	1823.1	14.1	4.8	0.00089	0.00098	0.679	0.447 (0.638)
	xiaogu	53	1832.5	14.5	1.7	0.00028	0.00024	-0.55	0.409 (0.466)
	resample 1	434	1775.2	14.6	19.3	0.00353	0.00427	0.751	0.428 (0.715)
	resample 2	432	1807.3	14.5	19.5	0.0036	0.00436	0.806	0.436 (0.71)
	resample 3	440	1787.5	14.3	19.6	0.00358	0.00424	0.682	0.449 (0.74)
	resample 4	436	1775.5	14.4	19.4	0.00442	0.00365	0.756	0.444 (0.755)
	resample 5	433	1796.3	14.5	19.5	0.00412	0.00343	0.731	0.433 (0.717)
	resample 6	430	1790.9	14.5	19.5	0.00443	0.00363	0.819	0.432 (0.709)
	resample 7	438	1772.3	14.5	19.4	0.00434	0.00355	0.808	0.445 (0.729)
	resample 8	437	1783.3	14.4	19	0.00413	0.00342	0.764	0.43 (0.73)
	resample 9	434	1760.4	14.3	19.1	0.00427	0.00354	0.764	0.439 (0.742)
	resample 10	435	1781.9	14.5	19.2	0.00412	0.00342	0.748	0.431 (0.706)
	resample 11	439	1791.1	14.6	19.3	0.00438	0.00355	0.793	0.421 (0.704)
	resample 12	438	1805.8	14.6	19.7	0.00418	0.00348	0.691	0.428 (0.711)
	resample 13	434	1779	14.4	19.3	0.0043	0.00357	0.763	0.431 (0.751)
	resample 14	439	1771.9	14.4	19.2	0.00422	0.00347	0.788	0.434 (0.733)
	resample 15	440	1771.3	14.5	19.4	0.00433	0.00353	0.807	0.44 (0.729)
	resample 16	437	1774.9	14.5	18.8	0.00432	0.00352	0.802	0.427 (0.709)
	resample 17	440	1777.1	14.4	19.7	0.00428	0.00359	0.708	0.435 (0.744)
	resample 18	440	1798.7	14.5	19.7	0.00423	0.00355	0.709	0.437 (0.737)
	resample 19	435	1786.6	14.5	19.3	0.0042	0.00351	0.751	0.432 (0.716)
	resample 20	441	1781.8	14.6	19.5	0.00425	0.00353	0.723	0.43 (0.71)
	resample 21	441	1790.2	14.6	20	0.00427	0.00357	0.709	0.435 (0.733)
	resample 22	433	1785.1	14.5	19.1	0.00409	0.00342	0.763	0.428 (0.723)
	resample 23	432	1762.7	14.4	19.1	0.00414	0.00347	0.736	0.448 (0.751)
	resample 24	438	1750.9	14.4	19.2	0.00438	0.00366	0.739	0.442 (0.75)
	resample 25	439	1775.2	14.5	19.3	0.00441	0.00365	0.745	0.434 (0.705)
	resample 26	436	1781.7	14.6	19.5	0.0044	0.0036	0.804	0.442 (0.713)
	resample 27	439	1783.8	14.6	19.6	0.00436	0.00356	0.803	0.428 (0.707)
	resample 28	434	1795.1	14.3	19.5	0.00442	0.00366	0.79	0.424 (0.738)
	resample 29	437	1803.6	14.6	19.9	0.00419	0.00353	0.68	0.453 (0.754)
	resample 30	440	1772.3	14.4	19.4	0.00453	0.00374	0.801	0.427 (0.714)
The "resample X" groups (X=1..30) are comprised of one randomly chosen accession per landrace. Npol is the number of polymorphic genes, lseff is the effective number of sites included in calculations, nseff is the average number of chromosomes included in calculations per site, S is the number of segregating sites, θW is Watterson’s estimate of the population mutation rate, π is nucleotide divers…

### Sheet: GBS
Summary statistics of variation per variety and landrace. SNP calling based on GBS reads mapped against 40,226 reference genes, NLR excluded.
Group	Variety/landrace	lseff	nseff	S	θW	π	D	πN/πS
modern varieties	japonica	191.033	20.9005	0.398925	0.000731323	0.000599624	0.473346	0.362 (0.362)
	indica	194.9	14.8	0.6	0.00089	0.00107	0.444	0.348 (0.381)
indica landraces
	acuce	265.1	12.6	0.7	0.00076	0.00075	-0.339	0.393 (0.544)
	baijiao	287.3	8.1	0.3	0.00041	0.00041	-0.242	0.415 (0.492)
	hongjiao	305	10.6	0.2	0.00028	0.00034	0.686	0.407 (0.53)
	xiaogu	284.2	11.7	0.1	0.00017	0.00018	-0.095	0.403 (0.51)
	resample 1	276.9	9.3	0.8	0.00111	0.00102	0.113	0.396 (0.528)
	resample 2	267.9	9	0.7	0.00097	0.00089	0.187	0.381 (0.471)
	resample 3	274.2	9.4	0.8	0.00109	0.00102	0.077	0.409 (0.524)
	resample 4	271.5	8.9	0.8	0.00108	0.00101	0.134	0.395 (0.522)
	resample 5	303.4	9.7	0.9	0.00109	0.00102	0.081	0.395 (0.513)
	resample 6	278.7	9.2	0.8	0.00111	0.00103	0.125	0.4 (0.53)
	resample 7	277.3	9.3	0.9	0.00112	0.00107	-0.027	0.398 (0.561)
	resample 8	263.2	8.9	0.7	0.00109	0.00101	0.128	0.404 (0.544)
	resample 9	277	9.3	0.9	0.00112	0.00108	-0.046	0.404 (0.554)
	resample 10	271.9	9.3	0.7	0.00106	0.00096	0.221	0.402 (0.504)
	resample 11	271.5	9.5	0.8	0.00106	0.00099	0.109	0.404 (0.526)
	resample 12	283.5	9.6	0.8	0.00106	0.00098	0.129	0.398 (0.521)
	resample 13	277.3	9.3	0.9	0.00112	0.00107	-0.027	0.398 (0.561)
	resample 14	280.6	9.4	0.8	0.00109	0.00101	0.094	0.398 (0.549)
	resample 15	264.5	8.8	0.7	0.0011	0.00102	0.127	0.402 (0.542)
	resample 16	260.3	8.8	0.7	0.00108	0.00101	0.126	0.398 (0.529)
	resample 17	284.5	9	0.8	0.00109	0.00102	0.102	0.401 (0.532)
	resample 18	273.3	9.2	0.8	0.00108	0.001	0.125	0.403 (0.543)
	resample 19	284.2	9.4	0.7	0.00105	0.00095	0.211	0.399 (0.528)
	resample 20	274.1	9.2	0.8	0.0011	0.00102	0.134	0.395 (0.527)
	resample 21	276.9	9.5	0.8	0.0011	0.00103	0.103	0.395 (0.522)
	resample 22	281.4	9.4	0.8	0.00111	0.00103	0.108	0.399 (0.54)
	resample 23	278	9.6	0.7	0.00103	0.00094	0.201	0.41 (0.523)
	resample 24	305.5	9.6	0.8	0.00105	0.00095	0.249	0.406 (0.522)
	resample 25	270.4	9	0.7	0.00101	0.00093	0.2	0.406 (0.529)
	resample 26	273.1	9.1	0.8	0.00111	0.00103	0.125	0.395 (0.513)
	resample 27	279.7	9	0.8	0.0011	0.00105	-0.005	0.401 (0.537)
	resample 28	267.8	9.2	0.7	0.00101	0.00092	0.187	0.407 (0.518)
	resample 29	277.2	9.1	0.8	0.00109	0.00102	0.069	0.392 (0.515)
	resample 30	265	9.1	0.7	0.00105	0.00099	0.083	0.408 (0.531)
The "resample X" groups (X=1..30) are comprised of one randomly chosen accession per landrace. lseff is the effective number of sites included in calculations, nseff is the average number of chromosomes included in calculations per site, S is the number of segregating sites, θW is Watterson’s estimate of the population mutation rate, π is nucleotide diversity, D is Tajima’s neutrality statistic, …
