## Supplementary table 4 for "Extensive immune receptor repertoire diversity in disease-resistant rice landraces"

### Sheet: sumstats
Supplementary Table 4
domain	population	ngenes	npoly	lseff	nseff	π	πN/πS
CC	acuce	168	12	247.687	15.5438	0.00435334	0.244(0.321)
CC	baijiao	133	14	248.153	11.0144	0.00398522	0.231(0.323)
CC	hongjiao	147	13	249.078	14.2369	0.00302077	0.225(0.319)
CC	indica	191	7	253.299	7.89631	0.00590127	0.281(0.349)
CC	indica landraces	164	16	252.718	12.3512	0.00420379	0.224(0.322)
CC	temperatejaponica	159	11	241.24	6.12497	0.00589273	0.183(0.259)
CC	tropicaljaponica	165	14	246.576	6.27927	0.0059774	0.195(0.287)
CC	xiaogu	138	19	241.441	14.1393	0.0044179	0.259(0.33)
ID	acuce	168	12	508.917	12.3276	0.00433579	0.442(0.565)
ID	baijiao	133	14	549.571	9.09091	0.0108673	0.438(0.605)
ID	hongjiao	147	13	518	13.0368	0.00674983	0.428(0.584)
ID	indica	16	0	546.04	7.15527	0.0128461	0.45(0.658)
ID	indica landraces	15	0	541.217	9.93041	0.00963438	0.494(0.494)
ID	temperatejaponica	15	3	559.391	5.33242	0.0124066	0.325(0.393)
ID	tropicaljaponica	14	3	552.043	5.32656	0.00873942	0.439(0.439)
ID	xiaogu	11	2	487.5	11.9707	0.00851045	0.552(0.552)
NBARC	acuce	343	23	490.987	15.7776	0.00564113	0.316(0.445)
NBARC	baijiao	318	26	488.819	11.1147	0.00617858	0.305(0.359)
NBARC	hongjiao	323	26	485.982	14.4705	0.0057617	0.315(0.431)
NBARC	indica landraces	358	25	496.337	12.4044	0.00597435	0.33(0.43)
NBARC	indica	388	10	485.736	7.95134	0.00655446	0.308(0.412)
NBARC	temperatejaponica	338	20	479.101	6.34235	0.00568097	0.272(0.407)
NBARC	tropicaljaponica	356	23	471.598	6.43488	0.00662079	0.296(0.416)
NBARC	xiaogu	311	32	486.91	14.4667	0.00586928	0.3(0.421)
LRR	acuce	330	11	965.761	16.6068	0.00547607	0.413(0.553)
LRR	baijiao	310	11	947.894	11.6226	0.00620732	0.404(0.523)
LRR	hongjiao	309	13	957.143	15.0412	0.00524201	0.41(0.584)
LRR	indica landraces	331	13	971.348	13.0418	0.00648883	0.433(0.585)
LRR	indica	347	4	987.038	8.3093	0.00744957	0.419(0.601)
LRR	temperatejaponica	318	10	971.22	6.58174	0.00642223	0.431(0.577)
LRR	tropicaljaponica	314	11	944.092	6.61536	0.00713799	0.446(0.591)
LRR	xiaogu	292	16	949.369	15.1139	0.00493619	0.43(0.58)
The indica landraces group is comprised of one randomly chosen accession per landrace. ngenes is the number of genes included in calculations, lseff is the effective number of sites included in calculations, nseff is the average number of chromosomes included in calculations per site, , π is nucleotide diversity, πN and πS are the nucleotide diversity at non-synonymous and synonymous sites, respe…

### Sheet: significance
Kruskal-Wallis one-way analyses of variance (three degrees of freedom)
	π		πN/πS
	H	p-value	H	p-value
acuce	21.7	8e-05	32.3	<0.00001
baijiao	18.3	0.00039	33.9	<0.00001
hongjiao	15.7	0.00128	35.7	<0.00001
indica	16	0.00113	41.5	<0.00001
indica landraces	23.4	3e-05	65.9	<0.00001
temperate japonica	12.5	0.00587	58.9	<0.00001
tropical japonica	7.3	0.06247	56.1	<0.00001
xiaogu	8.8	0.03166	32.9	<0.00001
