## Supplementary table 5 for "Extensive immune receptor repertoire diversity in disease-resistant rice landraces"

### Sheet: GBS NLR vs non-NLR
Nucleotide diversity per variety and landrace at NLR and non-NLR loci, estimated from GBS data. U is the Mann-Whitney test statistics, and p is the corresponding p-value. nan, not a number
Group	Variety/landrace	mean(NLR)	mean(non-NLR)	median(NLR)	median(non-NLR)	U	p
modern varieties	japonica	0.00134887	0.000731112	0	0	12.2919	0.000454927
	indica	0.00266981	0.00107146	0	0	118.76	1.1818e-27
indica landraces
	acuce	0.00123506	0.000748285	0	0	1.2017	0.272981
	baijiao	0.000882633	0.000407683	0	0	1.6474	0.199313
	hongjiao	0.000785054	0.000339535	0	0	36.0601	1.9132e-09
	xiaogu	0.000310421	0.00017436	0	0	0.088086	0.766625
	resample 1	0.00325142	0.00105033	0	0	2.65941	0.102939
	resample 2	0.00336095	0.000971095	0	0	7.80652	0.00520581
	resample 3	nan	nan	nan	nan	nan	nan
	resample 4	0.00292898	0.00102768	0	0	0.691705	0.405585
	resample 5	0.00316285	0.00102881	0	0	1.3572	0.244024
	resample 6	0.00351844	0.00109471	0	0	6.39436	0.0114484
	resample 7	0.00254988	0.00105763	0	0	0.36921	0.543435
	resample 8	0.00288816	0.00107011	0	0	2.88218	0.0895648
	resample 9	0.00276259	0.00104568	0	0	0.485416	0.485979
	resample 10	0.0022382	0.00100898	0	0	2.21443	0.136726
	resample 11	0.00313897	0.000995835	0	0	4.4369	0.03517
	resample 12	0.00250962	0.00100624	0	0	2.67044	0.102228
	resample 13	0.00254988	0.00105763	0	0	0.36921	0.543435
	resample 14	0.00257563	0.00100802	0	0	1.59429	0.206714
	resample 15	0.00347744	0.00105708	0	0	3.17648	0.0747056
	resample 16	0.00313226	0.00106859	0	0	0.989029	0.31998
	resample 17	0.00287985	0.00104565	0	0	2.14293	0.143228
	resample 18	0.00356802	0.00101994	0	0	2.64516	0.103865
	resample 19	0.00272469	0.000981388	0	0	3.1792	0.0745811
	resample 20	0.0030187	0.00104692	0	0	1.18795	0.275744
	resample 21	0.00254122	0.00105497	0	0	1.53685	0.215087
	resample 22	0.00321707	0.0010529	0	0	1.8844	0.169835
	resample 23	0.00293986	0.000959817	0	0	1.62104	0.202947
	resample 24	0.00325207	0.000999408	0	0	5.50748	0.0189353
	resample 25	0.00242636	0.000940384	0	0	1.0948	0.295411
	resample 26	0.00243993	0.00108175	0	0	0.433159	0.510443
	resample 27	0.00287223	0.00107979	0	0	0.693812	0.404871
	resample 28	0.00313833	0.000958873	0	0	5.60406	0.0179189
	resample 29	0.00225586	0.00104743	0	0	0.00704989	0.933085
	resample 30	0.003212	0.000981663	0	0	3.10236	0.078179
The "resample X" groups (X=1..30) are comprised of one randomly chosen accession per landrace.
