## Supplementary table 7 for "Extensive immune receptor repertoire diversity in disease-resistant rice landraces"

### Sheet: Number of positively selected
Number of positively selected NLRs identified using the SnIPRE program. "resample X" groups (X=1..30) are comprised of one randomly chosen accession per landrace.
Resample	Number of positively selected NLRs
1	5
2	4
3	3
4	6
5	2
6	5
7	6
8	2
9	5
10	5
11	2
12	3
13	2
14	2
15	2
16	0
17	1
18	2
19	7
20	3
21	3
22	5
23	1
24	5
25	1
26	1
27	7
28	1
29	5
30	3

### Sheet: Comparison with indica
Comparison of selection and constraint coefficient between resamples of indica landraces and the indica population; U is the Mann-Whitney statistic, p is the p-value
resample X groups (X=1..30) are comprised of one randomly chosen accession per landrace.
resample	U(selection)	p(selection)	U(constraint)	p(constraint)
1	29680	1.12e-05	29255	3.93e-06
2	23188	1.41e-12	27248	1.24e-06
3	29012	1.17e-06	30075	1.65e-05
4	28637	0.00129164	27851	0.0002581
5	29803	2.58e-05	28393	7.44e-07
6	30638	0.00067378	29520	6.61e-05
7	29094	0.00019673	28577	6.25e-05
8	26603	4.41e-10	28385	1.12e-07
9	27086	1.49e-05	27347	2.85e-05
10	29697	2.02e-05	28465	9.04e-07
11	27183	5.62e-07	27558	1.59e-06
12	35224	0.105958	32414	0.00285028
13	27570	7.23e-08	28887	2.75e-06
14	27058	3.94e-07	27651	2.04e-06
15	30972	0.00032046	29624	1.7e-05
16	30137	1.1e-05	30216	1.33e-05
17	32306	0.00773194	31146	0.00111538
18	26486	1.24e-09	27360	1.99e-08
19	27694	3.69e-07	27573	2.62e-07
20	31267	0.00035794	30258	4.29e-05
21	29284	1.31e-05	29582	2.65e-05
22	26943	4.09e-08	26766	2.38e-08
23	27531	3.35e-08	28527	5.81e-07
24	31778	0.00498565	30907	0.00111681
25	29582	1.54e-05	29339	8.55e-06
26	26661	2.2e-09	28264	2.81e-07
27	29503	1.27e-05	28154	3.86e-07
28	27564	1.35e-07	28465	1.65e-06
29	34101	0.193381	32669	0.0475842
30	36192	0.192327	33078	0.00553552
