## Supplementary table 9 for "Extensive immune receptor repertoire diversity in disease-resistant rice landraces"

### Sheet: Feuil1
Supplementary Table 9. Number of reads and sequencing depth (measured as the number of reads mapping at sites with at least one read mapping, average across accessions)
dataset1: original
dataset2: resampling same number of reads as accession V11
dataset3: resampling same number of reads as accession V11 for landraces, and 2.5X more than in V11 for modern varieties
	number of pairs of paired-end reads			sequencing depth
accession	dataset1	dataset2	dataset3	dataset1	dataset2	dataset3
Azucena	10288671	937145	2342863	538.448	48.9773	122.571
B05	1743527	937145	937145	290.028	155.808	155.808
B06	3411144	937145	937145	501.115	137.517	137.517
D09	2301568	937145	937145	334.766	136.424	136.424
D15	2279646	937145	937145	334.813	137.726	137.726
E1	1279730	937145	937145	207.819	152.14	152.14
E5	2581666	937145	937145	384.891	139.62	139.62
F13	3015346	937145	937145	446.022	138.609	138.609
F22	1644409	937145	937145	271.116	154.477	154.477
G13	1323746	937145	937145	221.862	156.945	156.945
G9	1265226	937145	937145	213.649	158.199	158.199
H05	1779456	937145	937145	304.349	160.23	160.23
H15	1849113	937145	937145	311.549	157.652	157.652
IR64	4801138	937145	2342863	309.563	60.3623	151.224
IRAT13	10292283	937145	2342863	589.168	53.6325	134.32
J05	1208817	937145	937145	207.14	160.644	160.644
J08	2569294	937145	937145	395.813	144.347	144.347
J11	3786217	937145	937145	582.122	144.159	144.159
K1	1499781	937145	937145	245.82	153.624	153.624
K8	1482524	937145	937145	248.976	157.304	157.304
Kasalath	4637441	937145	2342863	288.318	58.1783	145.6
Kitaake	7024383	937145	2342863	423.018	56.3899	141.446
L13	2028970	937145	937145	301.184	139.167	139.167
M1	2692072	937145	937145	405.224	141.104	141.104
M10	1590495	937145	937145	264.756	156.057	156.057
Moroberekan	7156873	937145	2342863	517.006	67.5749	169.245
Nipponbare	15366723	937145	2342863	872.283	53.2306	133.021
OryzicaLlanos	27528626	937145	2342863	1473.51	50.0618	125.322
P03	2525675	937145	937145	368.912	136.72	136.72
P04	1895436	937145	937145	312.747	154.588	154.588
PadiBoenor	6670869	937145	2342863	457.99	64.4797	160.91
Q7	1608311	937145	937145	279.207	162.757	162.757
R17	1016208	937145	937145	171.928	158.522	158.522
S10	1505249	937145	937145	254.131	158.261	158.261
Sariceltik	4240692	937145	2342863	258.863	57.324	142.802
T09	1566318	937145	937145	266.143	159.103	159.103
T18	1846156	937145	937145	267.736	135.814	135.814
Tetep	4299419	937145	2342863	307.043	66.8417	167.458
V11	937145	937145	937145	154.241	149.928	149.928
V18	2076298	937145	937145	341.312	153.855	153.855
YYT24	4782402	937145	937145	728.517	142.628	142.628
YYT31	3047296	937145	937145	455.233	139.934	139.934
YYT60	1878511	937145	937145	278.943	139.214	139.214
YYT62	3024997	937145	937145	455.519	70.5733	140.897
YYT65	4477517	937145	937145	680.525	71.129	142.415
YYT72	1494639	937145	937145	251.321	157.606	157.606
YYT73	1599159	937145	937145	271.163	158.823	158.823
YYT76B	1114120	937145	937145	177.239	149.098	149.098
YYT78	1396550	937145	937145	219.467	147.096	147.096
